# The cyclic dinucleotide 2’3’-cGAMP induces a broad anti-bacterial and anti-viral response in the sea anemone *Nematostella vectensis*

**DOI:** 10.1101/2021.05.13.443009

**Authors:** Shally R. Margolis, Peter A. Dietzen, Beth M. Hayes, Stephen C. Wilson, Brenna C. Remick, Seemay Chou, Russell E. Vance

## Abstract

In mammals, cyclic dinucleotides (CDNs) bind and activate STING to initiate an anti-viral type I interferon response. CDNs and STING originated in bacteria and are present in most animals. By contrast, interferons are believed to have emerged in vertebrates; thus, the function of CDN signaling in invertebrates is unclear. Here, we use a CDN, 2’3’-cGAMP, to activate immune responses in a model cnidarian invertebrate, the starlet sea anemone *Nematostella vectensis*. Using RNA-Seq, we found that 2’3’-cGAMP induces robust transcription of both anti-viral and anti-bacterial genes in *N. vectensis*. Many of the anti-viral genes induced by 2’3’-cGAMP are homologs of vertebrate interferon stimulated genes, implying that the interferon response predates the evolution of interferons. Knockdown experiments identified a role for NF-κB in specifically inducing anti-bacterial genes downstream of 2’3’-cGAMP. Some of these putative anti-bacterial genes were also found to be induced during *Pseudomonas aeruginosa* infection. We characterized the protein product of one of the putative anti-bacterial genes, the *N. vectensis* homolog of Dae4, and found that it has conserved anti-bacterial activity. This work suggests that a broad anti-bacterial and anti-viral transcriptional response is an evolutionarily ancestral output of 2’3’-cGAMP signaling in animals.

**Significance statement:** Cyclic dinucleotides are signaling molecules that originated in bacteria and were subsequently acquired and co-opted by animals for immune signaling. The major cyclic dinucleotide signaling pathway in mammals results in the production of anti-viral molecules called interferons. Invertebrates such as sea anemones lack interferons, and thus it was unclear whether cyclic dinucleotide signaling would play a role in immunity in these animals. Here we report that in the anemone *Nematostella vectensis*, cyclic dinucleotides activate both anti-viral and anti-bacterial immune responses, and do so through a conserved pathway. These results provide insights into the evolutionary origins of innate immunity, and suggest a broader ancestral role for cyclic dinucleotide signaling that evolved toward more specialized anti-viral functions in mammals.
