## Supplementary Dataset 2 for "The cyclic dinucleotide 2’3’-cGAMP induces a broad anti-bacterial and anti-viral response in the sea anemone *Nematostella vectensis*"

### Sheet: Primers
Primers used in qRT-PCR experiments
nvactin_F	GGACAGGTCATCACCATTGGCAAC
nvactin_R	CGGATTCCATACCCAGAAAGGAGG
nvlysozyme_F	CGGCTGTACAGGGCAGTATT
nvlysozyme_R	GCTTTTGTAAACGGGCAGCA
nvNFkb_F	CAAAAATGTGGCGCTCTCTGT
nvNFkb_R	TGCCATCTTGGTCTGGTAGG
nvLBP_F	CAAATACGGCGACCAAGGCT
nvLBP_R	AGTCCACGTTTGACGAGACG
nvViperin_F	GCAAAGATACGGCAAGGCAGA
nvViperin_R	TACTTTTTCCATACCGGCCTTC
nvIRF4_F	AGAAGAGAAGGGTGGAAACCG
nvIRF4_R	TGACGTCACTTCCGAGGTTG
nvIRF67_F	CGTCCTTGGTTGGAGAGTATG
nvIRF67_R	AGCGTGTTTCCACGATACTT
nvIRF5_F	TGGAAGACACGGTTCAGATG
nvIRF5_R	TCAGACGAAAGACTCGGAAAG
nvIRF2_F	GTCGTGGAATGTCGAGAAAGA
nvIRF2_R	GATGTCTGGGAGAGCGTTTAG
nvIRF1_F	GCATGCGTGTTTAGAGCCTG
nvIRF1_R	TTGCCCTGCTTTCGACTCTT
nvGBP806_F	GGAACAAGCGCCAAACAACT
nvGBP806_R	GACGGCGTAGCTTTGACAAC
nvDae4_F	AGGGCCGGCAAAGATGTTAT
nvDae4_R	CTGTGTACATCAGGAAACAAATGA
nvSTAT_F	CACCAGGCAGATGTACAGTATC
nvSTAT_R	GGAGGTCCATTTCAGTCTTCTT
nvOAS_F	CGAGCCTCAGACACACTCAA
nvOAS_R	TCATGACGCAGTCCAAGTCC
nvSTING_F	TGT GGG CGA ACT TCT GAG AC
nvSTING_R	GCT GGC CAC AAA CAA CAC AT

### Sheet: shRNA and MO oligos
Oligos used to make shRNAs
Name	Sequence	Figures
GFP_F	TAATACGACTCACTATAGACGTAAACGGCCACAAGTTTCAAG AGAACTTGTGGCCGTTTACGTCTT	2, S2, S4, S5	from Karabulut et al. (2019)
GFP_R	AAGACGTAAACGGCCACAAGTTCTCTTGAAACTTGTGGCCG TTTACGTCTATAGTGAGTCGTATTA
nvSTING_F1	TAATACGACTCACTATAGAAGGAAACACCGAACCTCTTTTCAAGAGAAAGAGGTTCGGTGTTTCCTTCTT	S2C
nvSTING_R1	AAGAAGGAAACACCGAACCTCTTTCTCTTGAAAAGAGGTTCGGTGTTTCCTTCTATAGTGAGTCGTATTA
nvSTING_F2	TAATACGACTCACTATAGTCTTTCTGCGGCATTACATTCAAGAGATGTAATGCCGCAGAAAGACTT	S2A, S2B, S2C
nvSTING_R2	AAGTCTTTCTGCGGCATTACATCTCTTGAATGTAATGCCGCAGAAAGACTATAGTGAGTCGTATTA
nvSTING_F3	TAATACGACTCACTATAGGCATTACAAGCACAGTGTTTCAAGAGAACACTGTGCTTGTAATGCCTT	S2A, S2B, S2C
nvSTING_R3	AAGGCATTACAAGCACAGTGTTCTCTTGAAACACTGTGCTTGTAATGCCTATAGTGAGTCGTATTA
nvNF-kB_F1	TAATACGACTCACTATAGATTCCGATACCCAAGTGATTCAAGAGATCACTTGGGTATCGGAATCTT	2, S5
nvNF-kB_R1	AAGATTCCGATACCCAAGTGATCTCTTGAATCACTTGGGTATCGGAATCTATAGTGAGTCGTATTA
nvNF-kB_F2	TAATACGACTCACTATAGACCAAGATGGCAACTTTATTCAAGAGATAAAGTTGCCATCTTGGTCTT	2, S5
nvNF-kB_R2	AAGACCAAGATGGCAACTTTATCTCTTGAATAAAGTTGCCATCTTGGTCTATAGTGAGTCGTATTA
nvSTAT_F1	TAATACGACTCACTATAGAACAAGCTCCTGATAACTTTCAAGAGAAGTTATCAGGAGCTTGTTCTT	S4C, S4D
nvSTAT_R1	AAGAACAAGCTCCTGATAACTTCTCTTGAAAGTTATCAGGAGCTTGTTCTATAGTGAGTCGTATTA
nvSTAT_F2	TAATACGACTCACTATAGTCTTAGAGCCACTACAGATTCAAGAGATCTGTAGTGGCTCTAAGACTT	S4C, S4D
nvSTAT_R2	TAATACGACTCACTATAGTCTTAGAGCCACTACAGATTCAAGAGATCTGTAGTGGCTCTAAGACTT
nvIRF1_F1	TAATACGACTCACTATAGGGCTAAACTGGATTGACATTCAAGAGATGTCAATCCAGTTTAGCCCTT	S4A
nvIRF1_R1	AAGGGCTAAACTGGATTGACATCTCTTGAATGTCAATCCAGTTTAGCCCTATAGTGAGTCGTATTA
nvIRF1_F2	TAATACGACTCACTATAGCGACAGACTTACAAAGAATTCAAGAGATTCTTTGTAAGTCTGTCGCTT	S4A
nvIRF1_R2	AAGCGACAGACTTACAAAGAATCTCTTGAATTCTTTGTAAGTCTGTCGCTATAGTGAGTCGTATTA
nvIRF5_F1	TAATACGACTCACTATAGTGACGACCTAGACCATATTTCAAGAGAATATGGTCTAGGTCGTCACTT	S4A
nvIRF5_R1	AAGTGACGACCTAGACCATATTCTCTTGAAATATGGTCTAGGTCGTCACTATAGTGAGTCGTATTA
nvIRF5_F2	TAATACGACTCACTATAGGACTTGTTCTTGAGATGATTCAAGAGATCATCTCAAGAACAAGTCCTT	S4A
nvIRF5_R2	AAGGACTTGTTCTTGAGATGATCTCTTGAATCATCTCAAGAACAAGTCCTATAGTGAGTCGTATTA
nvIRF2_F1	TAATACGACTCACTATAGTGGAATGTCGAGAAAGATTTCAAGAGAATCTTTCTCGACATTCCACTT	S4B
nvIRF2_R1	AAGTGGAATGTCGAGAAAGATTCTCTTGAAATCTTTCTCGACATTCCACTATAGTGAGTCGTATTA
nvIRF2_F2	TAATACGACTCACTATAGAGAAAGATGCTGCAGTTTTTCAAGAGAAAACTGCAGCATCTTTCTCTT	S4B
nvIRF2_R2	AAGAGAAAGATGCTGCAGTTTTCTCTTGAAAAACTGCAGCATCTTTCTCTATAGTGAGTCGTATTA
nvIRF4_F1	TAATACGACTCACTATAGGCCATACCGGGTCTTTAATTCAAGAGATTAAAGACCCGGTATGGCCTT	S4B
nvIRF4_R1	AAGGCCATACCGGGTCTTTAATCTCTTGAATTAAAGACCCGGTATGGCCTATAGTGAGTCGTATTA
nvIRF4_F2	TAATACGACTCACTATAGGCATTCCAGAAGAAACTTTTCAAGAGAAAGTTTCTTCTGGAATGCCTT	S4B
nvIRF4_R2	AAGGCATTCCAGAAGAAACTTTCTCTTGAAAAGTTTCTTCTGGAATGCCTATAGTGAGTCGTATTA
nvIRF67_F1	TAATACGACTCACTATAGATGGGAGCTCGATAAAGATTCAAGAGATCTTTATCGAGCTCCCATCTT	S4B
nvIRF67_R1	AAGATGGGAGCTCGATAAAGATCTCTTGAATCTTTATCGAGCTCCCATCTATAGTGAGTCGTATTA
nvIRF67_F2	TAATACGACTCACTATAGTGGGAATAACGCCTACAATTCAAGAGATTGTAGGCGTTATTCCCACTT	S4B
nvIRF67_R2	AAGTGGGAATAACGCCTACAATCTCTTGAATTGTAGGCGTTATTCCCACTATAGTGAGTCGTATTA
Morpholino sequences
control	CCTCTTACCTCAGTTACAATTTATA	S2D
nvSTING	TTGTTTTCTTCAGCTCGACGCATGA

### Sheet: Nanostring codeset
Probe Name	Annotation	Accession #	NS Probe ID	Class Name	Analyte Type	Species Name	Target Sequence
2 -5 -oligoadenylate synthase 1-like		XM_001635365.1	XM_001635365.1:700	Endogenous	mRNA	Nv	CTAGGTCGTCGAAAATTGTACTCGCAAATGCATCGAGAGAAAGGTAAAGACATCCTTAAGTACTACTCGGCGGCAGCGTGTAAACTTCAGCGAGATTTCA
ATG9-like		XM_001634979.1	XM_001634979.1:948	Endogenous	mRNA	Nv	TTCTCTTCTCCATTCCTAGCCATCATCGCCAAGAATGTGGCGTTTCTGGCCGGTGCAGTTTTTGCTGTGTTAACCACCTTCACCCTTGTGGACCGGGACG
Bactericidal permeability-increasing/ LPS binding protein		XM_001629107.1	XM_001629107.1:528	Endogenous	mRNA	Nv	CACCGTCTCTGCGGCCGGATGTTCATGCAGCATTGGGTCAGTCAGTATCACGCTCCACGGCGGTGCAAGCTGGCTGTATAATCTATTTGATCACGAAATC
Caspase 3		XM_001633845.1	XM_001633845.1:543	Endogenous	mRNA	Nv	TATAAACAACAAAGATTTCCTTCCTGCATCAGGCATGCATCGGTACCCTCGCAATGGCACCAATGTAGACAGAGATTCCCTGGAAAAAACTTTTAAGGCC
Caspase domain-containing		XM_001641378.1	XM_001641378.1:1293	Endogenous	mRNA	Nv	TTAATACTGCAGCTCCACATGTCACCGTTGCTGATTGTGATAGTAGATGGCAGCCATCACATTGAGGGGAAATTCCGCTGCCCTGGAATTCTTCCTGGTC
E3 ligase TRIM56		XM_001624274.1	XM_001624274.1:339	Endogenous	mRNA	Nv	AAAATCAATCTGGCGAGCTTTCGCAATCTTGACATTAGCGACGTGACGAAGCTGCGCATTGGAGTTTTCGGACCGACTGGTTCCGGCAAAAGCTGCTTCG
Eukaryotic elongation factor-2 kinase		XM_001627990.1	XM_001627990.1:1044	Endogenous	mRNA	Nv	CCACTTACGAGTCGGTATGGAAAAGGAAACTTTGGTCCAATGGGAATCCATATATTCTTGAAAGATCACCACTGCAATAGCATGTGTAAGGCTCTTGGCC
GBP-806		XM_001635872.1	XM_001635872.1:547	Endogenous	mRNA	Nv	ACGGTGATGCTCACGTATTTCCTAGTTTGAGGGTCGTCTTGAGGCAAGCTCTGGAGCCGCCAGATGGTGAAACGCTACGAAGCTTTATCGTGGGATCTTT
IRF5		XM_001626969.1	XM_001626969.1:99	Endogenous	mRNA	Nv	TTCCGCGTAACGTGGAAGCATGCAGGTAAACCCGACTTCGACCTGGATCGAGATGCAGCTCTATTCCGAAAATGGGCAGAGCACACTGGAAAATACAAAC
IRF5		XM_001626968.1	XM_001626968.1:909	Endogenous	mRNA	Nv	ATTTACGGGCCACCAAGCGCCAAGTTGATTGAGTTCCCGCAAAAGACGTGCTCAAAGGAGACCGAGATGGTTCTGATGAACTTCAACCGCGGACTTGTTC
IRF4		XM_001639351.1	XM_001639351.1:17	Endogenous	mRNA	Nv	GCTTTCGCGCAAACGGTTTCCAGTCTGGCTTAGAGAACTCGTGGACAGCGGTGAAGCACAAGGCCTAGAATGGCTCGATTCCGAAAAGAAAACCTTTAAG
IRF1		XM_001637508.1	XM_001637508.1:46	Endogenous	mRNA	Nv	ACGCGGCATATCCGGGGCTAAACTGGATTGACAGGAGGCGTGGCTTATTCCGCGTTGGCTGGAAACACGGATCGCGACAGACTTACAAAGAAGAGCGCGA
IRF-67		XM_001637509.1	XM_001637509.1:99	Endogenous	mRNA	Nv	TTCAAAGTATCGTGGAAACACGCTTCAAGGCATGGATGGGAGCTCGATAAAGACGCTTGCATCTTTCGTGCATGGGCAGTTCACACTGGTCGCTTTAGAC
MDA-5		XM_001636292.1	XM_001636292.1:568	Endogenous	mRNA	Nv	CGAACATGGATGCGCAAAAAATCAACACGGTGCGTGAAAATGTCAACGAGCTTAAAGATTGCGTGACAGGAGGAGTTCCAGAAAGGAAAGTGATGGATAA
MEG-1 / perforin-2		XM_001629892.1	XM_001629892.1:568	Endogenous	mRNA	Nv	ATGAGGACAAAAGCAAGATAACAGCATCTGCTAGCGCCTCATTCTTTCACTTTTTCGGAGCTTCAGGAAGCTACAGTAAATCCACGGATACTAAGACCTT
Mab-21-like 2		XM_001634739.1	XM_001634739.1:344	Endogenous	mRNA	Nv	AACCCGGAGCTGAGGTCTATCCGGAAAACCCACCACTGGGTTATTCTTTGCTGCGTGGAGTTTCGCACGGTCAGACGGTTGTTATCAATGCCACTGGAAT
NF-kB		XM_001624973.1	XM_001624973.1:790	Endogenous	mRNA	Nv	AGTGGCAAACTCTGCAAAATGCAACTTTCGCCAAATTGTCAGAAGGTATCAAGGATGGTGTAGACCTATCACTCTTTGGTGTCAATACAGCCATAAACTC
Pejvakin		XM_001622370.1	XM_001622370.1:588	Endogenous	mRNA	Nv	GTAGAAGGGTCAGTGAAGGACTCTCATCAGCGCTCATTCATTATCCCTAAGGGTACTGTTCTAGGATATGGCTGCTACAGACTGCGCATTGTTGACAAAG
RNA-dependent RNA polymerase 1		XM_001631493.1	XM_001631493.1:521	Endogenous	mRNA	Nv	CATGAGACAGCTGAGCTCTGCAGTAAAAAGAGGTATATCCTACCGTGATCTGTTTGATGCCGGAGTCCATCTGACTGTGGAGCCGTTCTTTCGATCCCTG
Rnase L		XM_001626584.1	XM_001626584.1:463	Endogenous	mRNA	Nv	CATTACATAGCAGTTTGGGACCAGAAGCAAAGGACATTGTTATTCAAGCCCTTGCTAGAGACCCAGAAGATCGGCCAAGCGCATCTAATATGATTGGTCA
STAT		XM_001634986.1	XM_001634986.1:1038	Endogenous	mRNA	Nv	CAGGTCTTAGAGCCACTACAGAATCTGTGTGAACCTTTGGCTGAATTGTTATGGAGACTGTATCAGCATTGTAAAAAGGTGGACGAAATGTTCAAGCCTG
STING		XM_001627335.1	XM_001627335.1:463	Endogenous	mRNA	Nv	TTCCCTCGCTTATCTCGCATTCCTTGTGGGCGAACTTCTGAGACGATGCTGTCTGTTTGCTGAAGAATATCGCCATATTGAAACACGTTACAATGGCAGC
TNF receptor-associated factor		XM_001630886.1	XM_001630886.1:361	Endogenous	mRNA	Nv	CAGAGTGTGGCAAGAAACTGTCTGTGGCTAAGCTACCAGAGCATCTACAGAACGAATGTCAGTACAGAGAAGAGACTTGCTCGTATTGTGAACAACCCGT
TNF receptor-associated factor 6-like		XM_001640786.1	XM_001640786.1:804	Endogenous	mRNA	Nv	CAGAACTTCGGCGTGAGGCTCTTTTTCAAAGTGCCAACATGCAAAGGGAGGTGGACATGCTCGGTTCCCGGGGAGATGAGTATCGGCAGTTTCTTGCTTA
Dae4-like		XM_001628271.1	XM_001628271.1:374	Endogenous	mRNA	Nv	AAAAGAGTCGGATTTCAAGGGGACCAAGGGTATAATTGTGTTCCAGGACTGCCCAAAGTTCACCTCTGCCACGGGTCACGTGGATCTTTATGACGGCAGT
Dae4		XM_001628272.1	XM_001628272.1:168	Endogenous	mRNA	Nv	CTTTACGGCGCCAACACGTGCGCAATTCGTCTCAGCTACGCGCTCATTCACTCTGGTCATGAAATCAGTATTGAAAAAGGGCAATTCAACTGGTCTGAGG
Viperin		XM_001639064.1	XM_001639064.1:244	Endogenous	mRNA	Nv	GCGTGTCAATCGTCAGCAATGGCAGCCTGATACGGGACAATTGGTTCAATAAATACGGGGAGTGTCTTGATATTCTCGCCATTTCCTGCGACAGCTTTGA
WD repeat domain phosphoinositide-interacting protein 2		XM_001630576.1	XM_001630576.1:310	Endogenous	mRNA	Nv	GCCTAAACAGAGTGAGACTTCTTGTGGTCCTAGAGGAAAGCTTATACATACACAATATCAGAGATATGAAGGTTCTTCACACAATACGAGACACACCTCC
argonaute 2		XM_001630596.1	XM_001630596.1:609	Endogenous	mRNA	Nv	ATCGATGTATCCTCTAAAGGCTTCCAGAAATCGATGCCGGTGATAGACTTCATGTTGGAGATTCTTAGACAGGATCGGAACAGAGTTCTTGACACACGTT
autophagy-related 2 homolog B		XM_001625794.1	XM_001625794.1:947	Endogenous	mRNA	Nv	GCTAAGAGTTAAGCAGAACTCAGCAATACCAGGGACTAAGATTGATGTAGAGTGCTTCCTGGGCACATTAAATCTTTTCCTGGCACCCAGACAAGTTCAT
cGAS		XM_001629607.1	XM_001629607.1:348	Endogenous	mRNA	Nv	ACCGGGAGCTTCTATGAGCATCTGAAAACAATCGATGCTGATGAACTTGACATTATGGTGGCTCTAAGCATCAAAATGGATGAGCTTGAAGTTGAGCAAG
GBP7		XM_001638608.1	XM_001638608.1:744	Endogenous	mRNA	Nv	CCGGATGCAGTTCCTTCTATTGGACGCGCATGGGACACTTACATTGAAAACAAAGGCACGAAGACAGTAAAGGAGGCCAAGAATGTCTATACGTTTGCCA
probable ATP-dependent RNA helicase DHX58		XM_001636240.1	XM_001636240.1:99	Endogenous	mRNA	Nv	GAGGCGGACTCGCAGCAAGTTGAATGCGATGAAAATAACAAAGGAGCTACCAGAGCCACATGGACTCTTATTGACAAGCTCAAGCGACGGGAGAATGGGT
probable ATP-dependent RNA helicase DHX58 a		XM_001639190.1	XM_001639190.1:516	Endogenous	mRNA	Nv	GGTGTTGGGAAAGCTAAGAACACGTTAGAAGCACAGCATCATATTCTAGAGGTGTGTGCAAATATGGATGCTCAACACGTTGTCACAGTTCAAGATGAGA
serine threonine- kinase TBK1 (IKK)		XM_001636399.1	XM_001636399.1:332	Endogenous	mRNA	Nv	ACTTGGGGATGATGAGACCTCTAGAAGTGCGGAAAAGAGAGTTTGATGTTCTGAGCAAACTTGACCATGAGAATATCGTCAAAATCTTCGCATCTGAGAC
tumor necrosis factor receptor superfamily member 16-like		XM_001637726.1	XM_001637726.1:891	Endogenous	mRNA	Nv	GCATGTAACAGCACTCATGATACTCTGTGTGGGGATTGTTCGCCAGGGTTCTACAGAGACTTTTCTGTGCACCCAGCTGTATGCGGACAGTGCTCTTATT
GAPDH		XM_001632855.1	XM_001632855.1:956	Housekeeping	mRNA	Nv	CTGTTGTGAAGAAGGCATCTGAGTCCAAAGAAATGGGCCAATACCTTGGATACACTGAAGACCAGGTTGTCTCAACTGACTTCATTGGAGAGCGTGTTTC
NADH dehydrogenase subunit 5		XM_001627723.1	XM_001627723.1:575	Housekeeping	mRNA	Nv	TGTGGCTAACACAAATTCCAAGAAGGAAGTTTTCTCACATGCTCACGAGGGCTCCTGGAACTTAACTCTACCCTTAGTCATATTGGCGCTAGGGAGTATT
actin		XM_001630533.1	XM_001630533.1:467	Housekeeping	mRNA	Nv	CCCGCCATGTACGTCGCTATCCAGGCCGTACTCTCCCTGTACGCTTCTGGTCGTACCACCGGTATTGTGATGGACTCTGGTGATGGTGTCACCCACACCG
proteasome subunit beta type-5-like		XM_001625954.1	XM_001625954.1:291	Housekeeping	mRNA	Nv	AGTCATTGTAGCTGTCGACTCAAGAGCTACTGCAGGCTCATATATAGCCTCACAGACTGTTAAGAAAGTGATTGAAATCAACCCATACCTTCTGGGCACA

### Sheet: sequences used for alignments
IRFs (Fig. S3)
>AAA36043.1 interferon regulatory factor 1 [Homo sapiens]
MPITRMRMRPWLEMQINSNQIPGLIWINKEEMIFQIPWKHAAKHGWDINKDACLFRSWAIHTGRYKAGEK
EPDPKTWKANFRCAMNSLPDIEEVKDQSRNKGSSAVRVYRMLPPLTKNQRKERKSKSSRDAKSKAKRKSC
GDSSPDTFSDGLSSSTLPDDHSSYTVPGYMQDLEVEQALTPALSPCAVSSTLPDWHIPVEVVPDSTSDLY
NFQVSPMPSTSEATTDEDEEGKLPEDIMKLLEQSEWQPTNVDGKGYLLNEPGVQPTSVYGDFSCKEEPEI
DSPGGDIGLSLQRVFTDLKNMDATWLDSLLTPVRLPSIQAIPCAP
>CAA91227.1 interferon regulatory factor 3 [Homo sapiens]
MGTPKPRILPWLVSQLDLGQLEGVAWVNKSRTRFRIPWKHGLRQDAQQEDFGIFQAWAEATGAYVPGRDK
PDLPTWKRNFRSALNRKEGLRLAEDRSKDPHDPHKIYEFVNSGVGDFSQPDTSPDTNGGGSTSDTQEDIL
DELLGNMVLAPLPDPGPPSLAVAPEPCPQPLRSPSLDNPTPFPNLGPSENPLKRLLVPGEEWEFEVTAFY
RGRQVFQQTISCPEGLRLVGSEVGDRTLPGWPVTLPDPGMSLTDRGVMSYVRHVLSCLGGGLALWRAGQW
LWAQRLGHCHTYWAVSEELLPNSGHGPDGEVPKDKEGGVFDLGPFIVDLITFTEGSGRSPRYALWFCVGE
SWPQDQPWTKRLVMVKVVPTCLRALVEMARVGGASSLENTVDLHISNSHPLSLTSDQYKAYLQDLVEGMD
FQGPGES
>AAA96056.1 interferon regulatory factor 5 [Homo sapiens]
MNQSIPVAPTPPRRVRLKPWLVAQVNSCQYPGLQWVNGEKKLFCIPWRHATRHGPSQDGDNTIFKAWAKE
TGKYTEGVDEADPAKWKANLRCALNKSRDFRLIYDGPRDMPPQPYKIYEVCSNGPAPTDSQPPEDYSFGA
GEEEEEEEELQRMLPSLSLTDAVQSGPHMTPYSLLKEDVKWPPTLQPPTLQPPVVLGPPAPDPSPLAPPP
GNPAGFRELLSEVLEPGPLPASLPPAGEQLLPDLLISPHMLPLTDLEIKFQYRGRPPRALTISNPHGCRL
FYSQLEATQEQVELFGPISLEQVRFPSPEDIPSDKQRFYTNQLLDVLDRGLILQLQGQDLYAIRLCQCKV
FWSGPCASAHDSCPNPIQREVKTKLFSLEHFLNELILFQKGQTNTPPPFEIFFCFGEEWPDRKPREKKLI
TVQVVPVAARLLLEMFSGELSWSADSIRLQISNPDLKDRMVEQFKELHHIWQSQQRLQPVAQAPPGAGLG
VGQGPWPMHPAGMQ
>AAH15752.1 Interferon regulatory factor 4 [Homo sapiens]
MNLEGGGRGGEFGMSAVSCGNGKLRQWLIDQIDSGKYPGLVWENEEKSIFRIPWKHAGKQDYNREEDAAL
FKAWALFKGKFREGIDKPDPPTWKTRLRCALNKSNDFEELVERSQLDISDPYKVYRIVPEGAKKGAKQLT
LEDPQMSMSHPYTMTTPYPSLPAQQVHNYMMPPLDRSWRDYVPDQPHPEIPYQCPMTFGPRGHHWQGPAC
ENGCQVTGTFYACAPPESQAPGVPTEPSIRSAEALAFSDCRLHICLYYREILVKELTTSSPEGCRISHGH
TYDASNLDQVLFPYPEDNGQRKNIEKLLSHLERGVVLWMAPDGLYAKRLCQSRIYWDGPLALCNDRPNKL
ERDQTCKLFDTQQFLSELQAFAHHGRSLPRFQVTLCFGEEFPDPQRQRKLITAHVEPLLARQLYYFAQQN
SGHFLRGYDLPEHISNPEDYHRSIRHSSIQE
>NP_006075.3 interferon regulatory factor 9 [Homo sapiens]
MASGRARCTRKLRNWVVEQVESGQFPGVCWDDTAKTMFRIPWKHAGKQDFREDQDAAFFKAWAIFKGKYK
EGDTGGPAVWKTRLRCALNKSSEFKEVPERGRMDVAEPYKVYQLLPPGIVSGQPGTQKVPSKRQHSSVSS
ERKEEEDAMQNCTLSPSVLQDSLNNEEEGASGGAVHSDIGSSSSSSSPEPQEVTDTTEAPFQGDQRSLEF
LLPPEPDYSLLLTFIYNGRVVGEAQVQSLDCRLVAEPSGSESSMEQVLFPKPGPLEPTQRLLSQLERGIL
VASNPRGLFVQRLCPIPISWNAPQAPPGPGPHLLPSNECVELFRTAYFCRDLVRYFQGLGPPPKFQVTLN
FWEESHGSSHTPQNLITVKMEQAFARYLLEQTPEQQAAILSLV
>EAW95435.1 interferon regulatory factor 8 [Homo sapiens]
MCDRNGGRRLRQWLIEQIDSSMYPGLIWENEEKSMFRIPWKHAGKQDYNQEVDASIFKAWAVFKGKFKEG
DKAEPATWKTRLRCALNKSPDFEEVTDRSQLDISEPYKVYRIVPEEEQKCKLGVATAGCVNEVTEMECGR
SEIDELIKEPSVDDYMGMIKRSPSPPEACRSQLLPDWWAQQPSTGVPLVTGYTTYDAHHSAFSQMVISFY
YGGKLVGQATTTCPEGCRLSLSQPGLPGTKLYGPEGLELVRFPPADAIPSERQRQVTRKLFGHLERGVLL
HSSRQGVFVKRLCQGRVFCSGNAVVCKGRPNKLERDEVVQVFDTSQFFRELQQFYNSQGRLPDGRVVLCF
GEEFPDMAPLRSKLILVQIEQLYVRQLAEEAGKSCGAGSVMQAPEEPPPDQVFRMFPDICASHQRSFFRE
NQQITV
>NP_002190.2 interferon regulatory factor 2 [Homo sapiens]
MPVERMRMRPWLEEQINSNTIPGLKWLNKEKKIFQIPWMHAARHGWDVEKDAPLFRNWAIHTGKHQPGVD
KPDPKTWKANFRCAMNSLPDIEEVKDKSIKKGNNAFRVYRMLPLSERPSKKGKKPKTEKEDKVKHIKQEP
VESSLGLSNGVSDLSPEYAVLTSTIKNEVDSTVNIIVVGQSHLDSNIENQEIVTNPPDICQVVEVTTESD
EQPVSMSELYPLQISPVSSYAESETTDSVPSDEESAEGRPHWRKRNIEGKQYLSNMGTRGSYLLPGMASF
VTSNKPDLQVTIKEESNPVPYNSSWPPFQDLPLSSSMTPASSSSRPDRETRASVIKKTSDITQARVKSC
>AAI36556.1 Interferon regulatory factor 7 [Homo sapiens]
MPVPERPAAGPDSPRPGTRRAAPRVLFGEWLLGEISSGCYEGLQWLDEARTCFRVPWKHFARKDLSEADA
RIFKAWAVARGRWPPSSRGGGPPPEAETAERAGWKTNFRCALRSTRRFVMLRDNSGDPADPHKVYALSRE
LCWREGPGTDQTEAEAPAAVPPPQGGPPGPFLAHTHAGLQAPGPLPAPAGDKGDLLLQAVQQSCLADHLL
TASWGADPVPTKAPGEGQEGLPLTGACAGGPGLPAGELYGWAVETTPSPGPQPAALTTGEAAAPESPHQA
EPYLSPSPSACTAVQEPSPGALDVTIMYKGRTVLQKVVGHPSCTFLYGPPDPAVRATDPQQVAFPSPAEL
PDQKQLRYTEELLRHVAPGLHLELRGPQLWARRMGKCKVYWEVGGPPGSASPSTPACLLPRNCDTPIFDF
RVFFQELVEFRARQRRGSPRYTIYLGFGQDLSAGRPKEKSLVLVKLEPWLCRVHLEGTQREGVSSLDSSS
LSLCLSSANSLYDDIECFLMELEQPA
>AEL89176.1 interferon regulatory factor 6 [Homo sapiens]
MALHPRRVRLKPWLVAQVDSGLYPGLIWLHRDSKRFQIPWKHATRHSPQQEEENTIFKAWAVETGKYQEG
VDDPDPAKWKAQLRCALNKSREFNLMYDGTKEVPMNPVKIYQVCDIPQPQGSIINPGSTGSAPWDEKDND
VDEEDEEDELDQSQHHVPIQDTFPFLNINGSPMAPASVGNCSVGNCSPEAVWPKTEPLEMEVPQAPIQPF
YSSPELWISSLPMTDLDIKFQYRGKEYGQTMTVSNPQGCRLFYGDLGPMPDQEELFGPVSLEQIKFPGPE
HITNEKQKLFTSKLLDVMDRGLILEVSGHAIYAIRLCQCKVYWSGPCAPSLVAPNLIERQKKVKLFCLET
FLSDLIAHQKGQIEKQPPFEIYLCFGEEWPDGKPLERKLILVQVIPVVARMIYEMFSGDFTRSFDSGSVR
LQISTPDIKDNIVAQLKQLYRILQTQESWQPMQPTPSMQLPPALPPQ
>nvIRF2_XP_001622321.2 interferon regulatory factor 2 isoform X1 [Nematostella vectensis]
MQRRLRLRDWLAIQIESGEFTGLEWLDKGRRVFRVPWKHGSRQSWNVEKDAAVFREWAIYTGRYDARKMK
PNPRRWKTNFRCALNALPDIEEVTEKSCTRGNNAFKVYRMKPLPRGISYKATEEIFHRHLDKYKSSEQEN
VKVDGVFQWEHYKDYNGYTSQDERTMYFTDQERRAHPGLWPNQEVPQTVPDDEQIVAIVDELQQLQQMQS
DQACTITGSCSTSPDSACDGYSYSTAEHGSYPVYPSLMTHM
>nvIRF5_XP_001627019.2 uncharacterized protein LOC5506284 [Nematostella vectensis]
MSSERQRLRPWLEEMINSADIPGLCWTDKEKTTFRVTWKHAGKPDFDLDRDAALFRKWAEHTGKYKPGEQ
PDPSTWKTRFRCALHKMPDIEEIRVPHSLDDKEPFRVFRLKPKANSPRRGSPQTQSPSPPAEYTGFQKAF
TPYVQSNYPQHFISPPPRYSDMFTFASPLSTGSSSSSESLDSNSNYMSMGDDLDHITPTLPPVMPNGLFE
ETIAEEEANERLFYDLYGTLSSLGYPLIQGNAGDYGQEQTLTELTNMPLHGEGLGTSGGDVGVMSPFEMA
AMDVKNSVCSGFQAGLLRMLQSETNTNNKGLDLMPLSQVHTKPEKSFINTCFPTYGQTTPMEVMEIPTSS
SHSGSQVEIAELARLMAETKSQVDLSDCSLLVRLFYDEKEVTNFGLGKSDFNWRMCYGKPVKPDPDWNLS
LYSQIYGPPSAKLIEFPQKTCSKETEMVLMNFNRGLVLEMMPEGNLWVKRLSISKVYYIGSSKQPGKLLR
ENSTKVFDFEDFQRRLRSSKNGKCAPPSYDVTFTLGQPNGGLVCIVVTHALAKQMMLEQQAGEQCISDPN
NNDKLACDMQSQLR
>nvIRF-67_XP_032217867.1 uncharacterized protein LOC5517492 [Nematostella vectensis]
MLNMPVEKLRLRPWLESMLDSGKIPGVTWVERRNKVFKVSWKHASRHGWELDKDACIFRAWAVHTGRFRQ
GLDKPDPRRWKANFRCALNALPDIKELPGRAVTRGNNAYKVYQMLHSSKKPDKSDNKKSEGKPSPSNCSR
TLVTRARAHVRRRSTEETKECVIRKKTIKLKEPLPLPMPTKPPIQAHFTYWPIYPVIAHAHLKDHDYLTT
WYDPRPEMKDIGVMTSYTEIKVEPSSPTSTSRDNVQITEVDKVPLRDVKQEREVPSDEEIVDLVDSMSRD
SECSSPKCDSISSYEDFSVDMRDPNSPVEATEEQSTTMPTLDPDDATELDLVMDEAPPILEAATTEEILQ
GLADSDHKIDT
>nvIRF1_XP_001637558.2 interferon regulatory factor 2 [Nematostella vectensis]
MSVKNMKRLPMRKWLMQKLDNAAYPGLNWIDRRRGLFRVGWKHGSRQTYKEERDACVFRAWAEYTGRYRP
GDVRNPRRWKTNFRCAMNALPDIEEVPEKSRKQGNGARKVYMMKDEVRKTINQKKVERVETKEHVDDDDC
PSDSEIVKIVDEISAMNEVTVTSPVDVMYTCDLASLQDLKLFCPSDLKPISCMLDKGLSADSFASFFAPY
LAQSEVQIKS
>nvIRF4_XP_032220264.1 interferon regulatory factor 8 [Nematostella vectensis]
MTMKASRKLSRKRFPVWLRELVDSGEAQGLEWLDSEKKTFKIPWTRVDSPDFDVTRDAVVFQRWAEFTGR
FRRGERADPSVWKTRFRCAIRKMTDIQEVKVHNSLEEKGGNRPYRVFKFKGDTPTNDKHKRSQSPSSTSE
VTSFGMAFQKKLVRDMMMSRNPQQMQNLDHAANTFNDCQSHTYQSNTIFGHADWMEEPCTDKSLPVGVVA
GEYCAYPTNFSQYAFRDGDNVSTDYGSQLSNSTTAMQYGYLLGAPQDVAGTYGACAEREGTMTEQTEPVP
SLPRISVYDVERILRDEENLGFDPEIELQGDEFASSSIREHLCASYSRSSGEDGTRTYTELL
GBPs (Fig. S6)
>nvGBP7 [Nematostella vectensis]
MATPLCLPDTCRWNEDTNECSIIQGIPRSSIHLIENSLRRLRAIRGPVCVVSVTGPCRKGKSFILAKSFT
EKEVFPLGDELDPKTMGLWLWVVPKQFRDDKGQPFTVVLVDSEGTKASQSQQKEDDVIVTLTLLLSSVLI
YNSEGVPTASDLEQLNHVIKLCQRIQVFAEKATDPEHAQTVFPSFVWLLRDVVLALPRDCSDVTEYFRKR
VFTTDGATSRDDVIKCFSSFDAFTLPFPSDDPEVLCNIKEKSDSLNSRFLKGVEKFKRLLHAKLRPNRTP
GDQGFLTGEALADMLEEYVSALNAPDAVPSIGRAWDTYIENKGTKTVKEAKNVYTFAMSDLLDGRLPCLT
DTITRANEEALSQAEKFFEMETDGIPKKDRWKYAVQLHMAADQKECDWLIANKRATEDACAELYQRLRTK
ILEPVRLLWRRVEDHEFAYAISCIESAYEELMIEFNKNIHGCRDICQDFAYFRQQELDREMKKEVDWIRK
MCFRNDQIMANKLARKDTEDEARRLGEQMMKLRLDQEMDLKVMEAEMREEQRLLNEELAEMVRREKERGA
QDNNYLRRRQDILQRGEQAMRRQLREREKEIEEARKRLEKM
>nvGBP-806_XP_032241428.1 uncharacterized protein LOC5515806 [Nematostella vectensis]
MLSRSRESREFIMTHLAAARVVSCLLLVVLSMTTCNGTSAKQLLRYDYATERFITNDDALKELSKLRRPV
RVIGAIGDARVGKSTTLNHIEHVWRGGNQETVAERVFNTSNQVLPCTRGVWLSVTEQDAGSLVLLDVEGS
DLGDDAKTSQMSIFTALMSSALMLFGEGGLANHNRDFMFRLTRVTQEITRDEMLDGDAHVFPSLRVVLRQ
ALEPPDGETLRSFIVGSLVGENDVKAAVIRKYFPESKTTVSVIPAVSELKQASDQDSKALENAGYRQAIA
DLVKNLQSVPAKRARGAQFDGPMLRQLALDVVVALNKNSWAILADTFTSFEISFCEKAFRTFIKPLDRRD
HPQIRNTMESALQQFSKECVLSDEKTKAKNWLEEAIRVKQNAEEKQRLIEQERRKAEDEIRKQKELEKQR
KQEEELQRKRMEEESRRRETEEKRRKEEMEKSRRAEQQREQERRRLEETRDAEKRAQKAKKKNKIVKTVA
AVIGLGILFSDERLKQNITTIPGADYEAIGLREVEWVWRSQAGPLGLEGRGRGVIAQEVEGLYPAAVRLE
RNGYKRVDYGMLRSMIEQKRTTE
>nvAtlastin-2_XP_032240445.1 [Nematostella vectensis]
MEVRHRGSPDHDAMAPDSTEQDSDLNEMQGACSLPIVIATEDHAFELDEKALSKILLDDSIRDKKVAVVS
VAGAFRKGKSFLLDFFLRYLDRKDSCDDWLGGETEALEGFSWRGGSERDTTGILMWNKPYICKRPDGEEV
VVLLMDTQGAFDSSSTVKDCATIFALSTMTSSTQVYNVSQNIQEDDLQHLQLFTEYGKLAMENNEIKPFQ
RLLFLVRDWSFPYEANYGEAGGSQILERRLKTTERQHSELLQVRKHIKECFEKIGCFLMPHPGLRVATNP
TFDGRLVDIDDEFKENLRKLIPSLLAPENLELKGINGEEVTCRGLLEYFKAYMKIFQGDELPQPKSMLLA
TAEANNLAALATAKDTYSKAMESVVGGDMPYLSPNELERKHLETRDSALSHFHGTRKMGGKEFSEKYVEQ
LLKEIDETFENFVKLNDSKNIFNAARTPAVFFTIVVLSYILSSVFNSIGILSFTRMCNLTIWMGLLGILV
WSYIRFSGEFREFGAKLDHLAELIWDELFIPMYNAALRKGTSAVVASTAQLQKKKNK
>nvGBP2_XP_032230276.1 guanylate-binding protein 2 [Nematostella vectensis]
MCAKWIIFAWGLLSLIKAQAISSSHVGNKNKDCHVDRTCSSFHGPKPETYNSPSPGKYKAFRNFEFQEQS
QSSQINSWSSIKELDKPVQLVYPDQSSHKQLVLHKENLRLLQLIQEPIATVAVVGKFHTGKSFLLNQLMG
KQAGFGVGPFVRPETMGIWMWGKPLKIKLQDGQEVALVFLDTEGFAATNVSESYDAKVFAVATLLSSYLI
YNSVKIIDQGDIDYLELLSRRTQLFALKSQMSKAKWNNDFNHDLLKFPPLLWVVQDFVQLTENNEDPTSW
LHRLLASPAKDSEEHAISLKAIFPSVECHTLFFPATKKAILQDLSKAREEDLTEEYREERDELLEKMRRS
IRHKGKNGSPITGPELASLLEILVEAANEGSLAQIPSRWNTFLEKLERTANEDCLEFYEGEMALLHNKYD
HGPIPPVELQEWHEIARDKAAKLLSHLLFGLGNATDDSSRSLSRRVEQSHEKAVDMNDKKTMLMCSDVQR
RIELDAEEEMDHVQLPVTSTLIREVFSNVEATSTKKYATSLSYLSEGQGYKTHLERLKISLRNLRDSYEL
RNTKALEQVLKKASDRAIELFQDQCSNKERSPRTPKLLSRILENAKLDALQVFRDDGGIAVEERFFKPFL
AMLQTRLEDETLSIRQDNMELLKTQAEVKVKELLVLFRDSTSGNKIILPLNQTDLDMRLGSEMDRVKSLY
SSSQVGFEEFDVIQETFKLLQEGLEAICKERHHENMIAYSKEVEVPLRTSKKIVLLAADNYDTEFSLKQY
IRQVCLLNLDEGKPKHWPSPLKDTIIDNFISTDKEIKNIVISRRGLWARIKGFVQWLLWIFNMY
>nvGBP6 [Nematostella vectensis]
MVKTAVPLILPDNFSWNEATGQYTKLGEERKSLVVIPRALKLLRDIKGPVCVVSIAGPCRKGKSYIISKA
FNLGEIFPLGHLMDPETMGIWLYVVDQKFKDANGREVTVVLLDSEGINATGAQKSDDHSVFTLSVLLSSV
MIYNSAGVPTRTDLEDLDYIVKLSQRVQLRTGHTIAEDAALLHKTFPFFIWLLRDVVLKLPTGCSTIRDY
FIKKVLNAEERGPAKAQKAAESILKFFPGFDAFKLPPPSDDPDIIQRINEEAVQDKLSPRFLEGVEQFKN
ILHPRLVAKTSFNEGELVSGEALSALVQLYTESLNTPGTVPNVQSAWDTFIQTKCTEVMEAAKRLYKKEM
TSRMEGKLPCDNDVIRQAHLDALDDSLTMFRTETYGLSAHSVENFLNQLTEQANDVMAGFLEENKHLTEK
LCQHLVVELKESKLDPVLARLRGPQGHQLKFAEIIAAFSAIEQEYRTRARGAKDVCASVFFAYHPHLQKE
MEQHMEQLQALKDYDERLTQEQAEKAAMEDHRQRLEVCGVGLGVTQEQAEKAAMEDHRQRLEVCGVGLGV
TQEQAEKAAMEELRQRVGEEKNRLEDEKRVKEREFALMIEKQEEDKMRLQEQFEENMRNQREQMVNMMEA
NQEELRREREVITQQNRNLENVMESMREMMGKRDEEMSRIMERMVEIANRPTPPPPKGGSCIIL
>nvGBP89_EDO43789.1 predicted protein [Nematostella vectensis]
MKDYDQLVSKNKQEGALGVVSRILTNLTSVGADIFKSAPLLNYDKDTNGFSLDPAGLRLLQGLTQPIQVV
SAIGDARVGKSTAMNIVQHLWSNRPSNQFTEVFKTGGTFRAVTRGVDAYVVREKGGMERVILDVEGTDLG
DDSITDHLSIFTALMSSGMTFFMRDAVKTHSIDFLYRMSRLSDVIFKDEVIKNYPRLRVVLRGALASPPG
LSVEDYVKQALVGARERDGSDEKRRAISQHFPREHIEVSLLEDVQDRSLFKDFTRLASSDYMKSMEVLAE
TMELFPVKKTVNGGLMDGRSLAELAVKLVEAMANGTLHDFGNVYVMVEKHLCDRRYEIMVKPEINGDAQS
MRKFLQTGFKAFEKECALRDYITATKVEFTRIAETKESLEKKQKELELETQRRKQEKEKRLKEAAKFEKD
KNRMNQELATEKAQRLAVEEESNKINQRAMELQHEIASLQDQVRHSEQRLKDLQDSGGGFFGFIDKIVDT
VVKIAIPFKVLGGVP
>AAH19195.1 Guanylate binding protein 3 [Mus musculus]
MEAPICLVENWKNQLTVNLEAIRILEQIAQPLVVVAIVGLYRTGKSYLMNRLAGRNHGFSLGSTVQSETKGIWMWCVPHPTKPTHTLVLLDTEGLGDVEKGDPKNDSWIFALAVLLSSTFVYNSMSTINQQALEQLHFVTELTQLIRAKSSPREDKVKDSSEFVGFFPDFIWAVRDFALELKLKGRPITEDEYLENALRLIPGDNPKVQQSNMTRECIRYFFPVRKCFVFDRPTSDKRLLLQIENVPENQLERNFQVESEKFCSYIFTNGKTKTLRGGVIVTGNRLGTLVQTYVNAINSGTVPCLENAVTTLAQRENSIAVQKAADHYSEQMAQRVRLPTDTLQELLTVHAACEKEAIAVFMEHSFKDDEQEFQKKLVVTIEERKEEFMRQNEAASIRH…
>AAH24590.1 Dynamin 1-like [Homo sapiens]
MEALIPVINKLQDVFNTVGADIIQLPQIVVVGTQSSGKSSVLESLVGRDLLPRGTGIVTRRPLILQLVHVSQEDKRKTTGEENGVEAEEWGKFLHTKNKLYTDFDEIRQEIENETERISGNNKGVSPEPIHLKIFSPNVVNLTLVDLPGMTKVPVGDQPKDIELQIRELILRFISNPNSIILAVTAANTDMATSEALKISREVDPDGRRTLAVITKLDLMDAGTDAMDVLMGRVIPVKLGIIGVVNRSQLDINNKKSVTDSIRDEYAFLQKKYPSLANRNGTKYLARTLNRLLMHHIRDCLPELKTRINVLAAQYQSLLNSYGEPVDDKSATLLQLITKFATEYCNTIEGTAKYIETSELCGGARICYIFHETFGRTLESVDPLGGLNTIDILTAIRNA…
>AAH39596.1 Dynamin 2 [Homo sapiens]
MGNRGMEELIPLVNKLQDAFSSIGQSCHLDLPQIAVVGGQSAGKSSVLENFVGRDFLPRGSGIVTRRPLILQLIFSKTEHAEFLHCKSKKFTDFDEVRQEIEAETDRVTGTNKGISPVPINLRVYSPHVLNLTLIDLPGITKVPVGDQPPDIEYQIKDMILQFISRESSLILAVTPANMDLANSDALKLAKEVDPQGLRTIGVITKLDLMDEGTDARDVLENKLLPLRRGYIGVVNRSQKDIEGKKDIRAALAAERKFFLSHPAYRHMADRMGTPHLQKTLNQQLTNHIRESLPALRSKLQSQLLSLEKEVEEYKNFRPDDPTRKTKALLQMVQQFGVDFEKRIEGSGDQVDTLELSGGARINRIFHERFPFELVKMEFDEKDLRREISYAIKNIHGVR…
>AAH50279.2 Dynamin 1 [Homo sapiens]
MGNRGMEDLIPLVNRLQDAFSAIGQNADLDLPQIAVVGGQSAGKSSVLENFVGRDFLPRGSGIVTRRPLVLQLVNATTEYAEFLHCKGKKFTDFEEVRLEIEAETDRVTGTNKGISPVPINLRVYSPHVLNLTLVDLPGMTKVPVGDQPPDIEFQIRDMLMQFVTKENCLILAVSPANSDLANSDALEVAKEVDPQGQRTIGVITKLDLMDEGTDARDVLENKLLPLRRGYIGVVNRSQKDIDGKKDITAALAAERKFFLSHPSYRHLADRMGTPYLQKVLNQQLTDHIRDTLPGLRNKLQSQLLSIEKEVEEYKNFRPDDPARKTKALLQMVQQFAVDFEKRIEGSGDQIDTYELSGGARINRIFHERFPFELVKMEFDEKELRREISYAIKNIHGIR…
>AAH56641.1 Mitofusin 1 [Mus musculus]
MAETVSPLKHFVLAKKAITAIFGQLLEFVTEGSHFVEATYRNPELDRIASEDDLVEIQGYRNKLAVIGEVLSRRHMKVAFFGRTSSGKSSVINAMLWDKVLPSGIGHTTNCFLSVEGTDGDKAYLMTEGSDEKKSVKTVNQLAHALHMDKDLKAGCLVHVFWPKAKCALLRDDLVLVDSPGTDVTTELDIWIDKFCLDADVFVLVANSESTLMNTEKHFFHKVNERLSKPNIFILNNRWDASASEPEYMEDVRRQHMERCLHFLVEELKVVSPSEARNRIFFVSAKEVLNSRKHKAQGMPEGGGALAEGFQARLQEFQNFEQTFEECISQSAVKTKFEQHTIRAKQILDTVKNILDSVNVAAAEKRVYSMEEREDQIDRLDFIRNQMNLLTLDVKKKIK…
>AAM21109.1 small GTP binding protein CDC42 [Homo sapiens]
MQTIKCVVVGDGAVGKTCLLISYTTNKFPSEYVPTVFDNYAVTVMIGGEPYTLGLFDTAGQEDYDRLRPLSYPQTDVFLVCFSVVSPSSFENVKEKWVPEITHHCPKTPFLLVGTQIDLRDDPSTIEKLAKNKQKPITPETAEKLARDLKAVKYVECSALTQRGLKNVFDEAILAALEPPETQPKRKCCIF
>AAM21111.1 small GTP binding protein RAC1 [Homo sapiens]
MQAIKCVVVGDGAVGKTCLLISYTTNAFPGEYIPTVFDNYSANVMVDGKPVNLGLWDTAGQEDYDRLRPLSYPQTDVFLICFSLVSPASFENVRAKWYPEVRHHCPNTPIILVGTKLDLRDDKDTIEKLKEKKLTPITYPQGLAMAKEIGAVKYLECSALTQRGLKTVFDEAIRAVLCPPPVKKRKRKCLLL
>AAM21117.1 small GTP binding protein RhoA [Homo sapiens]
MAAIRKKLVIVGDGACGKTCLLIVFSKDQFPEVYVPTVFENYVADIEVDGKQVELALWDTAGQEDYDRLRPLSYPDTDVILMCFSIDSPDSLENIPEKWTPEVKHFCPNVPIILVGNKKDLRNDEHTRRELAKMKQEPVKPEEGRDMANRIGAFGYMECSAKTKDGVREVFEMATRAALQARRGKKKSGCLVL
>ACO88909.1 immunity-related GTPase M [Homo sapiens]
MEAMNVEKASADGNLPEVISNIKETLKIVSRTPVNITMAGDSGNGMSTFISALRNTGHEGKASPPTELVKATQRCASYFSSHFSNVVLWDLPGTGSATTTLENYLMEMQFNRYDFIMVASAQFSMNHVMLAKTAEDMGKKFYIVWTKLDMDLSTGALPEVQLLQIRENVLENLQKERVCEY
>EDL08539.1 dynamin 1 [Mus musculus]
MGNRGMEDLIPLVNRLQDAFSAIGQNADLDLPQIAVVGGQSAGKSSVLENFVGRDFLPRGSGIVTRRPLVLQLVNSTTEYAEFLHCKGKKFTDFEEVRLEIEAETDRVTGTNKGISPVPINLRVYSPHVLNLTLVDLPGMTKVPVGDQPPDIEFQIRDMLMQFVTKENCLILAVSPANSDLANSDALKIAKEVDPQGQRTIGVITKLDLMDEGTDARDVLENKLLPLRRGYIGVVNRSQKDIDGKKDITAALAAERKFFLSHPSYRHLADRMGTPYLQKVLNQQLTNHIRDTLPGLRNKLQSQLLSIEKEVDEYKNFRPDDPARKTKALLQMVQQFAVDFEKRIEGSGDQIDTYELSGGARINRIFHERFPFELVKMEFDEKELRREISYAIKNIHGIR…
>NP_002044.2 guanylate-binding protein 1 [Homo sapiens]
MASEIHMTGPMCLIENTNGRLMANPEALKILSAITQPMVVVAIVGLYRTGKSYLMNKLAGKKKGFSLGSTVQSHTKGIWMWCVPHPKKPGHILVLLDTEGLGDVEKGDNQNDSWIFALAVLLSSTFVYNSIGTINQQAMDQLYYVTELTHRIRSKSSPDENENEVEDSADFVSFFPDFVWTLRDFSLDLEADGQPLTPDEYLTYSLKLKKGTSQKDETFNLPRLCIRKFFPKKKCFVFDRPVHRRKLAQLEKLQDEELDPEFVQQVADFCSYIFSNSKTKTLSGGIQVNGPRLESLVLTYVNAISSGDLPCMENAVLALAQIENSAAVQKAIAHYEQQMGQKVQLPTETLQELLDLHRDSEREAIEVFIRSSFKDVDHLFQKELAAQLEKKRDDFCKQN…
>NP_002453.2 interferon-induced GTP-binding protein Mx1 isoform a [Homo sapiens]
MVVSEVDIAKADPAAASHPLLLNGDATVAQKNPGSVAENNLCSQYEEKVRPCIDLIDSLRALGVEQDLALPAIAVIGDQSSGKSSVLEALSGVALPRGSGIVTRCPLVLKLKKLVNEDKWRGKVSYQDYEIEISDASEVEKEINKAQNAIAGEGMGISHELITLEISSRDVPDLTLIDLPGITRVAVGNQPADIGYKIKTLIKKYIQRQETISLVVVPSNVDIATTEALSMAQEVDPEGDRTIGILTKPDLVDKGTEDKVVDVVRNLVFHLKKGYMIVKCRGQQEIQDQLSLSEALQREKIFFENHPYFRDLLEEGKATVPCLAEKLTSELITHICKSLPLLENQIKETHQRITEELQKYGVDIPEDENEKMFFLIDKVNAFNQDITALMQGEETVGEE…
>NP_004111.2 guanylate-binding protein 2 [Homo sapiens]
MAPEINLPGPMSLIDNTKGQLVVNPEALKILSAITQPVVVVAIVGLYRTGKSYLMNKLAGKKNGFSLGSTVKSHTKGIWMWCVPHPKKPEHTLVLLDTEGLGDIEKGDNENDSWIFALAILLSSTFVYNSMGTINQQAMDQLHYVTELTDRIKANSSPGNNSVDDSADFVSFFPAFVWTLRDFTLELEVDGEPITADDYLELSLKLRKGTDKKSKSFNDPRLCIRKFFPKRKCFVFDWPAPKKYLAHLEQLKEEELNPDFIEQVAEFCSYILSHSNVKTLSGGIPVNGPRLESLVLTYVNAISSGDLPCMENAVLALAQIENSAAVEKAIAHYEQQMGQKVQLPTETLQELLDLHRDSEREAIEVFMKNSFKDVDQMFQRKLGAQLEARRDDFCKQNSK…
>NP_032352.1 immunity-related GTPase family M protein 1 isoform 1 [Mus musculus]
MKPSHSSCEAAPLLPNMAETHYAPLSSAFPFVTSYQTGSSRLPEVSRSTERALREGKLLELVYGIKETVATLSQIPVSIFVTGDSGNGMSSFINALRVIGHDEDASAPTGVVRTTKTRTEYSSSHFPNVVLWDLPGLGATAQTVEDYVEEMKFSTCDLFIIIASEQFSSNHVKLSKIIQSMGKRFYIVWTKLDRDLSTSVLSEVRLLQNIQENIRENLQKEKVKYPPVFLVSSLDPLLYDFPKLRDTLHKDLSNIRCCEPLKTLYGTYEKIVGDKVAVWKQRIANESLKNSLGVRDDDNMGECLKVYRLIFGVDDESVQQVAQSMGTVVMEYKDNMKSQNFYTLRREDWKLRLMTCAIVNAFFRLLRFLPCVCCCLRRLRHKRMLFLVAQDTKNILEKI…
>NP_034389.2 guanylate-binding protein 1 [Mus musculus]
MASEIHMKGPVCLIKNSGEQLEVYQEALDILSAIQNPVVVVAIVGFYHTGKSYLMNKLAGKQKGFSLGSTVQSHTKGIWMWCMPHPEKPEHTLVLLDTEGLKDMQKGDNQNDCWIFALAVLLSSTFIYNSIGTINQQAMDQLHYVTELTDLIKSKSSPDQSDVDNSANFVGFFPIFVWTLRDFSLDLEFDGESITPDEYLETSLALRKGTDENTKKFNMPRLCIRKFFPKRKCFIFDRPGDRKQLSKLEWIQEDQLNKEFVEQVAEFTSYIFSYSGVKTLSGGITVNGPRLKSLVQTYVSAICSGELPCMENAVLTLAQIENSAAVQKAITYYEEQMNQKIHMPTETLQELLDLHRTCEREAIEVFMKNSFKDVDQKFQEELGAQLEAKRDAFVKKNMD…
>NP_034390.1 guanylate-binding protein 2 [Mus musculus]
MASEIHMSEPMCLIENTEAQLVINQEALRILSAITQPVVVVAIVGLYRTGKSYLMNKLAGKRTGFSLGSTVQSHTKGIWMWCVPHPKKAGQTLVLLDTEGLEDVEKGDNQNDCWIFALAVLLSSTFIYNSIGTINQQAMDQLHYVTELTDLIKSKSSPDQSGVDDSANFVGFFPTFVWTLRDFSLELEVNGKPVTSDEYLEHSLTLKKGADKKTKSFNEPRLCIRKFFPKRKCFIFDRPAQRKQLSKLETLREEELCGEFVEQVAEFTSYILSYSSVKTLCGGIIVNGPRLKSLVQTYVGAISNGSLPCMESAVLTLAQIENSAAVQKAITHYEEQMNQKIQMPTETLQELLDLHRPIESEAIEVFLKNSFKDVDQKFQTELGNLLVAKRDAFIKKNMD…
>NP_034976.1 interferon-induced GTP-binding protein Mx1 [Mus musculus]
MDSVNNLCRHYEEKVRPCIDLIDTLRALGVEQDLALPAIAVIGDQSSGKSSVLEALSGVALPRGSGIVTRCPLVLKLRKLKEGEEWRGKVSYDDIEVELSDPSEVEEAINKGQNFIAGVGLGISDKLISLDVSSPNVPDLTLIDLPGITRVAVGNQPADIGRQIKRLIKTYIQKQETINLVVVPSNVDIATTEALSMAQEVDPEGDRTIGVLTKPDLVDRGAEGKVLDVMRNLVYPLKKGYMIVKCRGQQDIQEQLSLTEAFQKEQVFFKDHSYFSILLEDGKATVPCLAERLTEELTSHICKSLPLLEDQINSSHQSASEELQKYGADIPEDDRTRMSFLVNKISAFNRNIMNLIQAQETVSEGDSRLFTKLRNEFLAWDDHIEEYFKKDSPEVQSKM…
>NP_056274.3 atlastin-3 isoform 1 [Homo sapiens]
MLSPQRVAAAASRGADDAMESSKPGPVQVVLVQKDQHSFELDEKALASILLQDHIRDLDVVVVSVAGAFRKGKSFILDFMLRYLYSQKESGHSNWLGDPEEPLTGFSWRGGSDPETTGIQIWSEVFTVEKPGGKKVAVVLMDTQGAFDSQSTVKDCATIFALSTMTSSVQIYNLSQNIQEDDLQQLQLFTEYGRLAMDEIFQKPFQTLMFLVRDWSFPYEYSYGLQGGMAFLDKRLQVKEHQHEEIQNVRNHIHSCFSDVTCFLLPHPGLQVATSPDFDGKLKDIAGEFKEQLQALIPYVLNPSKLMEKEINGSKVTCRGLLEYFKAYIKIYQGEDLPHPKSMLQATAEANNLAAAASAKDIYYNNMEEVCGGEKPYLSPDILEEKHCEFKQLALDHFK…
>NP_056999.2 atlastin-1 isoform a [Homo sapiens]
MAKNRRDRNSWGGFSEKTYEWSSEEEEPVKKAGPVQVLIVKDDHSFELDETALNRILLSEAVRDKEVVAVSVAGAFRKGKSFLMDFMLRYMYNQESVDWVGDYNEPLTGFSWRGGSERETTGIQIWSEIFLINKPDGKKVAVLLMDTQGTFDSQSTLRDSATVFALSTMISSIQVYNLSQNVQEDDLQHLQLFTEYGRLAMEETFLKPFQSLIFLVRDWSFPYEFSYGADGGAKFLEKRLKVSGNQHEELQNVRKHIHSCFTNISCFLLPHPGLKVATNPNFDGKLKEIDDEFIKNLKILIPWLLSPESLDIKEINGNKITCRGLVEYFKAYIKIYQGEELPHPKSMLQATAEANNLAAVATAKDTYNKKMEEICGGDKPFLAPNDLQTKHLQLKEESV…
>NP_060754.2 guanylate-binding protein 3 isoform 1 [Homo sapiens]
MAPEIHMTGPMCLIENTNGELVANPEALKILSAITQPVVVVAIVGLYRTGKSYLMNKLAGKNKGFSLGSTVKSHTKGIWMWCVPHPKKPEHTLVLLDTEGLGDVKKGDNQNDSWIFTLAVLLSSTLVYNSMGTINQQAMDQLYYVTELTHRIRSKSSPDENENEDSADFVSFFPDFVWTLRDFSLDLEADGQPLTPDEYLEYSLKLTQGTSQKDKNFNLPRLCIRKFFPKKKCFVFDLPIHRRKLAQLEKLQDEELDPEFVQQVADFCSYIFSNSKTKTLSGGIKVNGPRLESLVLTYINAISRGDLPCMENAVLALAQIENSAAVQKAIAHYDQQMGQKVQLPAETLQELLDLHRVSEREATEVYMKNSFKDVDHLFQKKLAAQLDKKRDDFCKQNQE…
>NP_062691.3 atlastin-2 isoform 1 [Mus musculus]
MAEGDEAARRQQPQQGLRRRRQTSDSSVGVNHVSSTTSLGEDYEDDDLVNSDEVMKKPCPVQIVLAHEDDHNFELDEEALEQILLQEHIRDLNIVVVSVAGAFRKGKSFLLDFMLRYMYNKDSQSWIGGNNEPLTGFTWRGGCERETTGIQVWNEVFVIDRPNGTKVAVLLMDTQGAFDSQSTIKDCATVFALSTMTSSVQVYNLSQNIQEDDLQHLQLFTEYGRLAMEEIYQKPFQTLMFLIRDWSYPYEHSYGLEGGKQFLEKRLQVKQNQHEELQNVRKHIHNCFSNLGCFLLPHPGLKVATNPSFDGRLKDIDEDFKRELRNLVPLLLAPENLVEKEISGSKVTCRDLVEYFKAYIKIYQGEELPHPKSMLQATAEANNLAAVAGARDVYCKSME…
>NP_284941.2 mitofusin-1 [Homo sapiens]
MAEPVSPLKHFVLAKKAITAIFDQLLEFVTEGSHFVEATYKNPELDRIATEDDLVEMQGYKDKLSIIGEVLSRRHMKVAFFGRTSSGKSSVINAMLWDKVLPSGIGHITNCFLSVEGTDGDKAYLMTEGSDEKKSVKTVNQLAHALHMDKDLKAGCLVRVFWPKAKCALLRDDLVLVDSPGTDVTTELDSWIDKFCLDADVFVLVANSESTLMNTEKHFFHKVNERLSKPNIFILNNRWDASASEPEYMEDVRRQHMERCLHFLVEELKVVNALEAQNRIFFVSAKEVLSARKQKAQGMPESGVALAEGFHARLQEFQNFEQIFEECISQSAVKTKFEQHTIRAKQILATVKNIMDSVNLAAEDKRHYSVEEREDQIDRLDFIRNQMNLLTLDVKKKIK…
>NP_443173.2 guanylate-binding protein 4 [Homo sapiens]
MGERTLHAAVPTPGYPESESIMMAPICLVENQEEQLTVNSKALEILDKISQPVVVVAIVGLYRTGKSYLMNRLAGKRNGFPLGSTVQSETKGIWMWCVPHLSKPNHTLVLLDTEGLGDVEKSNPKNDSWIFALAVLLSSSFVYNSVSTINHQALEQLHYVTELAELIRAKSCPRPDEAEDSSEFASFFPDFIWTVRDFTLELKLDGNPITEDEYLENALKLIPGKNPKIQNSNMPRECIRHFFRKRKCFVFDRPTNDKQYLNHMDEVPEENLERHFLMQSDNFCSYIFTHAKTKTLREGIIVTGKRLGTLVVTYVDAINSGAVPCLENAVTALAQLENPAAVQRAADHYSQQMAQQLRLPTDTLQELLDVHAACEREAIAVFMEHSFKDENHEFQKKLV…
>NP_443174.1 guanylate-binding protein 5 [Homo sapiens]
MALEIHMSDPMCLIENFNEQLKVNQEALEILSAITQPVVVVAIVGLYRTGKSYLMNKLAGKNKGFSVASTVQSHTKGIWIWCVPHPNWPNHTLVLLDTEGLGDVEKADNKNDIQIFALALLLSSTFVYNTVNKIDQGAIDLLHNVTELTDLLKARNSPDLDRVEDPADSASFFPDLVWTLRDFCLGLEIDGQLVTPDEYLENSLRPKQGSDQRVQNFNLPRLCIQKFFPKKKCFIFDLPAHQKKLAQLETLPDDELEPEFVQQVTEFCSYIFSHSMTKTLPGGIMVNGSRLKNLVLTYVNAISSGDLPCIENAVLALAQRENSAAVQKAIAHYDQQMGQKVQLPMETLQELLDLHRTSEREAIEVFMKNSFKDVDQSFQKELETLLDAKQNDICKRNLE…
>NP_651274.1 atlastin, isoform A [Drosophila melanogaster]
MGGSAVQVINASEEHTFVLNEDALSEVLMRDEVKDRFVCVVSVAGAFRKGKSFLLDFFLRYMYSKYVHHDATDWLGGESDPLEGFSWRGGSERDTTGILMWSDIFLHDYPNGDKIAIILLDTQGAFDSQSTVRDCATVFALSTMLSSVQIYNLSQNIQEDDLQHLQLFTEYGRLALADTGKKPFQRLQFLVRDWSFPYEAEYGALGGDKILKRRLEVSDKQHPELQSLRRHISSCFTEVACFLMPHPGLNVATNPKFDGRLQDITPEFKSSLRSLVPMLLAPDNLVYKEISGQRVRARDLIQYFQSYMNIYKGNELPEPKSMLVATAEANHLTAVAAAKELYGQLMEEVCGGTRPYLSTAHLQTEHLRVKDKALFQFAAKRKMGGEEFTEKFRKQLEDD…
>NP_690029.2 dynamin-1-like protein isoform a [Mus musculus]
MEALIPVINKLQDVFNTVGADIIQLPQIVVVGTQSSGKSSVLESLVGRDLLPRGTGVVTRRPLILQLVHVSPEDKRKTTGEENDPATWKNSRHLSKGVEAEEWGKFLHTKNKLYTDFDEIRQEIENETERISGNNKGVSPEPIHLKVFSPNVVNLTLVDLPGMTKVPVGDQPKDIELQIRELILRFISNPNSIILAVTAANTDMATSEALKISREVDPDGRRTLAVITKLDLMDAGTDAMDVLMGRVIPVKLGIIGVVNRSQLDINNKKSVTDSIRDEYAFLQKKYPSLANRNGTKYLARTLNRLLMHHIRDCLPELKTRINVLAAQYQSLLNSYGEPVDDKSATLLQLITKFATEYCNTIEGTAKYIETSELCGGARICYIFHETFGRTLESVDPLGG…
>NP_705792.2 guanylate-binding protein 5 [Mus musculus]
MAPEIHMPEPLCLIGSTEGHLVTNQEALKILSAITQPVVVVAIVGLYRTGKSYLMNKLAGKEKGFSVGSTVQSHTKGIWMWCVPHPQKPDHTLVLLDTEGLGDVEKDDKKNDTQIFALAILLSSTFVYNTMNKIDQGAIDLLHNVTELTDLLRTRNSSDSNQTEGEGPADMSFFPDLVWTLRDFFLDLQANGHAITSDEYLENSLKLKQGSDERTQTFNLPRLCIQKFFPVKKCFVFDAPALGSKLSQLPTLSNEELNSDFVQDLSEFCSHIFTQSKTKTLPGGIQVNGPRLESLVLTYVDAINSGALPSIENTVVTLARRENSAAVQKAIGHYDQLMSEKVQLPTETLQELLDLHRTCEREAIEIFRKHSFKDEGEFFQKELESLLSAKQDEICKKNA…
>NP_766365.1 guanylate binding protein family, member 9 [Mus musculus]
MTQPQMAPICLVENHNEQLLVNQEAIEILEKISQPVVVVAIVGLYRTGKSYLMNCLAGQNHGFPLGSTVQSQTKGIWMWCMPHPTKPEHTLVLLDTEGLGDVEKSNPKNDSWIFALSVLLSSTFVYNSMSTINHQALEQLHYVTELTELIRSKSSRNPHGIKNSTEFVSFFPDFVWTVRDFMLELKLNGEDITSDEYLENALKLIPGYNPRVQASNSARECIRCFFPNRKCFVFDRPTHDRELLQKLETISEDQLDLKFREGTKAFVSYVFTYAKIKTLREGIKVTGNRLGTLVTTYVDAINSGAVPCLDDAMTSVARRENSVAVQKAADHYSEQMAQRLRLPTDTLQELLDVHAACEKEAMAVFMEHSFKDENQQFLKKLVEIISEKIAFFWLKNEEA…
>NP_848743.1 atlastin-1 [Mus musculus]
MAKSRRDRNSWGGFSEKSSDWSSEEEEPVRKAGPVQVLIVKDDHSFELDEAALNRILLSQAVRDKEVVAVSVAGAFRKGKSFLMDFMLRYMYNQESVDWVGDYNEPLTGFSWRGGSERETTGIQIWSEVFLINKLDGKKVAVLLMDTQGTFDSQSTLRDSATVFALSTMISSIQVYNLSQNVQEDDLQHLQLFTEYGRLAMEETFLKPFQSLIFLVRDWSFPYEFSYGADGGAKFLEKRLKVSGNQHEELQNVRKHIHSCFTNISCFLLPHPGLKVATNPNFDGKLKEIDDEFIKNLKILIPWLLSPERLDIKEINGNKITCRGLLEYFKAYIKIYQGEELPHPKSMLQATAEANNLAAVATAKDTYNKKMEEVCGGDKPFLAPNDLQSKHLQLKEESV…
>NP_940862.2 guanylate-binding protein 6 isoform 1 [Homo sapiens]
MESGPKMLAPVCLVENNNEQLLVNQQAIQILEKISQPVVVVAIVGLYRTGKSYLMNHLAGQNHGFPLGSTVQSETKGIWMWCVPHPSKPNHTLVLLDTEGLGDVEKGDPKNDSWIFALAVLLCSTFVYNSMSTINHQALEQLHYVTELTELIKAKSSPRPDGVEDSTEFVSFFPDFLWTVRDFTLELKLNGHPITEDEYLENALKLIQGNNPRVQTSNFPRECIRRFFPKRKCFVFDRPTNDKDLLANIEKVSEKQLDPKFQEQTNIFCSYIFTHARTKTLREGITVTGNRLGTLAVTYVEAINSGAVPCLENAVITLAQRENSAAVQRAADYYSQQMAQRVKLPTDTLQELLDMHAACEREAIAIFMEHSFKDENQEFQKKFMETTMNKKGDFLLQNE…
>NP_997281.2 guanylate-binding protein 7 [Homo sapiens]
MASEIHMPGPVCLTENTKGHLVVNSEALEILSAITQPVVVVAIVGLYRTGKSYLMNKLAGKNKGFPLGCTVKSETKGIWMWCVPHPSKPNHTLILLDTEGLGDMEKSDPKSDSWIFALAVLLSSSFVYNSMGTINHQALEQLHYVTELTELIRAKSCPRPDEVEDSSEFVSFFPDFIWTVRDFTLELKLDGHPITEDEYLENALKLISGKNPQIQNSNKPREWIRHFFPKQKCFVFDRPINDKKLLLHVEEVREDQLDSNFQMQSENFCSYIFTHAKTKTLREGILVTGNRLGMLVETYLDAINSGATPCLENAMAVLAQCENSAAVQRAANHYSQQMAQQVRFPTDTLQELLDVHAVCEREAIAVFMEYSFKDKSQEFQKKLVDTMEKKKEDFVLQNE…
>NP_001002343.1 guanylate binding protein 1 [Danio rerio]
MSKPTMMPSPICLVENVNGSLSICKDAIDFLSNINEPVVVVSVVGLYRTGKSYLMNRLAGQQTGFALGNTIESKTKGIWMWCVPHPKKQGHTLVLLDTEGLGDVDKGDSKNDGWIFCLAVLLSSTLVYNSRGTIDNSALEKLHYITELTEQIKIRTAEAADEEDEEDSKFVLFFPSFTWVVRDFTLDLVIDGKNVNEDQYLDFALQLRKGNNKKALEYNLPRQCIRNYFPSRKCFVFPSPASPEKMKQLESLQEKDLVPDFLEVTGRFCEHIFRNSVVKTLKGGHKVTGKLLGHLAKIYVDTISSGKVPCLDNAVVALANLENKCAVEEAFKVYERGMEEVKKTFPVNVDEISSEHQRFSSLANAEFMKRSFKDEKQEYINQLKEKIDVYYGCLLEDNG…
>NP_001006016.1 atlastin-3 [Danio rerio]
MRSEPGPVQIVTVNKEKHSFDLDTEALSRILLVPEVRDKHVVVVSVAGAFRKGKSFLLDFLLRYMYRKPGQDWLGQDNDPLTGFSWRGGSEPETTGIQLWSEVFVVRKKDGSEVAVLLMDTQGAFDSQSTVKDCATIFALSTMTSSVQIYNLSQNIQEDDLQQLQLFTEYGRLAMDEFFLKPFQSLMFLVRDWSFPYEYKYGFKGGSSFLDKRLQVKQSQHEELQTVREHIHSCFTSISCLLLPHPGLKVATSPAFTGQLCDVAPEFKEGLRELIPNLLKTDDLAVKEINGNKVTCRGLLEYFKAYIKIYQGEGLPHPKSMLEATAEANNLAAVASAKDQYYKNMEKVCGGDLPYVAPNSLEEKHRFFLQEALHLFSSTKKMGGQHFCHRYQEQLEKEL…
>NP_001034735.2 guanylate-binding protein 10 [Mus musculus]
MTQPQMAPICLVENHNEQLSVNQEAIEILDKISQPVVVVAIVGWSRTGKSYLMNCLAGQNHGFPLGSTVQSQTKGIWMWCMPHPTKPEHTLVLLDTEGLGDVEKGDPKNDLWIFALSVLLSSTFIYNSMITINHQALEQLHYVTELTELIRAKSSPNPAGIKNSTEFVSFFPDFVWIVRDFMLELKLNGEDITSDDYLENALKLIPGDKPRMQASNSCRECIRLFFPNRKCFVFDRPTHDKELLQKLDSITEDQLDPKFQEVTKAFVSYIFTYAKIKTLKEGIKVTGNKLGILVTTYVDAINSGAVPCLDDAVTTLAQRENSVAVQKAADHYSEQMAQRLRLPTETLQELLDVHAACEKEAMAVFMEHSFKDENQQFLKKLVELIGENKELFLSKNEEA…
>NP_001034736.3 guanylate binding protein 11 [Mus musculus]
MTQPQMAPICLVENHNEQLLVNQEAIEILDKISQPVVVVAIVGLYRTGKSYLMNRLAGQNHGFPLGSTVQSQTKGIWMWCVPHPTKPEHTLVLLDTEGLGDVEKGDPKNDLWIFALSVLLSSNFIYNSMNTISHDSLEKLHYVTELTELIRAKSSPNPHGIKNSTEFVSFFPDFVWTVRDFTLKLKLNGEDITSDGYLENALKLIPDNNPRMQASNLARECIRRFFPNRKCFVFDRPTYDIELLQKLETISEDQLDPMFQKRTKAFVSYIFNYAKIKTLKEGIKVTGNGLGILVTTYVDAINSGAVPCLHDAVTTLAQRENSVAVQKAADHYSEQMAQRLRLPTETLQELLDVHAACEKEAMAVFMEHSFKDENQQFLKKLVELISEKNGLFLLKNEEA…
>NP_001038355.1 guanylate binding protein 4 [Danio rerio]
MDKPVCLIDTGSDGKLCVQQAALQVLQQIQQPVVVVAVVGPYRTGKSFLMNRLAGKRTGFALSSNIKPKTEGIWMWCVPHPTKAGTTLVLLDTEGLGDVEKGDSKRDTYIFSLTVLLSSTLVYNSWGTIDNLAIEQLQYVTELIEHIKVTPDEDADDCAEFAKFFPHFIWCLRDFTLELKLDGKDLTEDEYLEFALKLRPGTSKKVMMYNLPRECIRKFFPCRTCFTFPSPTTPEKRSILESLSPAEFSPEFLEVTKRFCKFVFDRSEVKQLKGGHTVTGRVLGNLTKMYVDTISSGAVFCLENAVIAMAQIENEAATQEGLEVYQRGMEKLKSSFPLELEQVSSEHQRLSRMATQAFMARSFKDTDGKHLKALEGEIGKLFDAYRSQNKQVGLETHCD…
>NP_001076781.1 guanylate binding protein 7 [Mus musculus]
MASGPNMEAPVCLVENENEELRVNSKAINILERITQPVVVVAIVGLYRTGKSYLMNRLAGQNHGFNLGTTVRSETKGIWMWCVPHPSKPKFTLVLLDTEGLGDVEKGDPKNDSWIFALAVLLSSTFVYNSMSTINHQALEQLHYVTELTERIRAKSTSRSEEVDDSDEFVSFFPDFIWTVRDFVLELKLEGRVITADEYLENALKLIPGMSIKAQKANLPRECIRHFFPRRKCFVFDRPTKDKELLVHVEEMPEDQLDHSFQVQSKEFCSYIFSNSKAKTLKEGIVVNGNRLATLVTTYVDAINSGDVPCLENAVTTLAQRENSIAVQKAADHYSEQMAQRMRLPTDTLQELLTVHTACEKEAIAVFMEHSFKDENQQFQKNLVVTIEEKKEDFLRQNE…
>NP_001103492.1 atlastin-2 [Danio rerio]
MAEDSGPRNRQFSATKHKLNNFDEDMTGVQDVPIWSPAETLSTLEEFSSDTNGVAPCAVAEELELEEDPVPEGARPIQIVITNENDHKFELDAAALEKILLQEHVKDLNVVVVSVAGAFRKGKSFLLDFMLRYMHDQSAESWIGGDDEPLTGFSWRGGCERETTGIQAWSEVFVVEKKDGTKVAVLLVDTQGAFDSQSTIKDCATVFALSTMTSSVQVYNLSQNIQEDDLQHLQLFTEYGRLAMEEIYEKPFQKLLFLIRDWCYPYEHDYGLKGGNSFLERRLQVKQNQHEELQNVRKHIHSCFSSIGCFLLPHPGLKVATNPHFDGRLRGIDDEFKRELQNLVPLLLAPENLVEKEIGGAKVTCRDLVEYFKAYIKIYQGEELPHPKSMLQATAEANN…
>NP_001121132.1 mitofusin-2 [Homo sapiens]
MSLLFSRCNSIVTVKKNKRHMAEVNASPLKHFVTAKKKINGIFEQLGAYIQESATFLEDTYRNAELDPVTTEEQVLDVKGYLSKVRGISEVLARRHMKVAFFGRTSNGKSTVINAMLWDKVLPSGIGHTTNCFLRVEGTDGHEAFLLTEGSEEKRSAKTVNQLAHALHQDKQLHAGSLVSVMWPNSKCPLLKDDLVLMDSPGIDVTTELDSWIDKFCLDADVFVLVANSESTLMQTEKHFFHKVSERLSRPNIFILNNRWDASASEPEYMEEVRRQHMERCTSFLVDELGVVDRSQAGDRIFFVSAKEVLNARIQKAQGMPEGGGALAEGFQVRMFEFQNFERRFEECISQSAVKTKFEQHTVRAKQIAEAVRLIMDSLHMAAREQQVYCEEMREERQD…
>NP_001129145.1 atlastin-2 isoform 2 [Homo sapiens]
MAEGDEAARGQQPHQGLWRRRRTSDPSAAVNHVSSTTSLGENYEDDDLVNSDEVMKKPCPVQIVLAHEDDHNFELDEEALEQILLQEHIRDLNIVVVSVAGAFRKGKSFLLDFMLRYMYNKDSQSWIGGNNEPLTGFTWRGGCERETTGIQVWNEVFVIDRPNGTKVAVLLMDTQGAFDSQSTIKDCATVFALSTMTSSVQVYNLSQNIQEDDLQHLQLFTEYGRLAMEEIYQKPFQTLMFLIRDWSYPYEHSYGLEGGKQFLEKRLQVKQNQHEELQNVRKHIHNCFSNLGCFLLPHPGLKVATNPSFDGRLKDIDEDFKRELRNLVPLLLAPENLVEKEISGSKVTCRDLVEYFKAYIKIYQGEELPHPKSMLQATAEANNLAAVAGARDTYCKSME…
>NP_001139172.1 atlastin-1 [Danio rerio]
MARDKKDRDSWGSFVDKNVYDWSSEEEEADGRARPVQVLVVKDDHTFELDEAALSKILLSEEVRDREVVAISVAGAFRKGKSFLMDFMLRYMYSQASEKWLGDAEEPLTGFSWRGGSERETTGIQIWSEVFLVDKPDGSKVAVLLMDTQGTFDSQSTLRDSATVFALSTMISSMQVYNISQNVQEDDLQHLQLFTEYGRLAMEETFLKPFQSLIFLVRDWSFPYEFPYGQEGGMKFLEKRLKISENQHEELQNVRKHIHSCFTNISCFLMPHPGLKVATNPHFDGRLREIDQEFINNLQVLVPCLLRPKNLDVKEINGSKITCRGLVEYFKAYIKIYQGEELPHPKSMLQATAEANNLAAVAGAKDLYNRKMEVVSGGDRPFLAPSELQARHLEIREEA…
>NP_001156977.1 atlastin-3 isoform 1 [Mus musculus]
MDPTFQYAVTGDAMENGKPGPVQVVLVHKEQHSFELEERALASVLLQDHIRDLDVVVVSVAGAFRKGKSFILDFMLRYLYSQKEGGHSDWLGDPEEPLTGFSWRGGSDPETTGIQIWSEVFTVKKPCGKKVAVVLMDTQGAFDSQSTVKDCATIFALSTMTSSVQIYNLSQNIQEDDLQQLQLFTEYGRLAMDEIFQKPFQTLMFLIRDWSFPYEYNYGLQGGMAFLDKRLHVKEHQHEEIQNVRNHIHSCFSDVTCFLLPHPGLQVATSPNFDGKLKDIASEFKEQLQALIPYVLNPSKLMEKEINGSKVTCRGLLEYFKAYIKIYQGEDLPHPKSMLQATAEANNLAAAASAKDIYYNNMEEICGGEKPYLSPDILEEKHLEFKQLALDHFKKIKKM…
>NP_001240822.1 dynamin-2 isoform 1 [Mus musculus]
MGNRGMEELIPLVNKLQDAFSSIGQSCHLDLPQIAVVGGQSAGKSSVLENFVGRDFLPRGSGIVTRRPLILQLIFSKTEYAEFLHCKSKKFTDFDEVRQEIEAETDRVTGTNKGISPVPINLRVYSPHVLNLTLIDLPGITKVPVGDQPPDIEYQIKDMILQFISRESSLILAVTPANMDLANSDALKLAKEVDPQGLRTIGVITKLDLMDEGTDARDVLENKLLPLRRGYIGVVNRSQKDIEGKKDIRAALAAERKFFLSHPAYRHMADRMGTPHLQKTLNQQLTNHIRESLPTLRSKLQSQLLSLEKEVEEYKNFRPDDPTRKTKALLQMVQQFGVDFEKRIEGSGDQVDTLELSGGARINRIFHERFPFELVKMEFDEKDLRREISYAIKNIHGVR…
>NP_001342332.1 guanylate-binding protein 4 [Mus musculus]
MEAPICLVENWKNQLTVNLEAIRILEQIAQPLVVVAIVGLYRTGKSYLMNRLAGRNHGFSLGSTVQSETKGIWMWCVPHPTKPTHTLVLLDTEGLGDVEKGDPKNDSWIFALAVLLSSTFVYNSMSTINQQALEQLHFVTELTQLIRAKSSPREDKVKDSSEFVGFFPDFIWAVRDFALELKLNGRPITEDEYLENALKLIQGDNLKVQQSNMTRECIRYFFPVRKCFVFDRPTSDKRLLLQIENVPENQLERNFQVESEKFCSYIFTNGKTKTLRGGVIVTGNRLGTLVQTYVNAINSGTVPCLENAVTTLAQRENSIAVQKAADHYSEQMAQRMRLPTDTLQELLTVHAACEKEAIAVFMEHSFKDDEQEFQKKLVVTIEERKEEFIRQNEAASIRH…
>NP_001342519.1 mitofusin-2 [Mus musculus]
MSLLFSRCNSIVTVKKDKRHMAEVNASPLKHFVTAKKKINGIFEQLGAYIQESASFLEDTHRNTELDPVTTEEQVLDVKGYLSKVRGISEVLARRHMKVAFFGRTSNGKSTVINAMLWDKVLPSGIGHTTNCFLRVGGTDGHEAFLLTEGSEEKKSVKTVNQLAHALHQDEQLHAGSMVSVMWPNSKCPLLKDDLVLMDSPGIDVTTELDSWIDKFCLDADVFVLVANSESTLMQTEKQFFHKVSERLSRPNIFILNNRWDASASEPEYMEEVRRQHMERCTSFLVDELGVVDRAQAGDRIFFVSAKEVLSARVQKAQGMPEGGGALAEGFQVRMFEFQNFERQFEECISQSAVKTKFEQHTVRAKQIAEAVRLIMDSLHIAAQEQRVYCLEMREERQD…
>NP_001356715.1 GTPase KRas isoform a [Homo sapiens]
MTEYKLVVVGAGGVGKSALTIQLIQNHFVDEYDPTIEDSYRKQVVIDGETCLLDILDTAGQEEYSAMRDQYMRTGEGFLCVFAINNTKSFEDIHHYREQIKRVKDSEDVPMVLVGNKCDLPSRTVDTKQAQDLARSYGIPFIETSAKTRQRVEDAFYTLVREIRQYRLKKISKEEKTPGCVKIKKCIIM
>tr|U5NG72|U5NG72_MUSMM Immunity-related GTPase family member a6 OS=Mus musculus molossinus OX=57486 GN=Irga6 PE=4 SV=1
MGQLFSSPKSDENNDLPSSFTGYFKKFNTGRKIISQEILNLIELRMRKGNIQLTNSAISDALKEIDSSVLNVAVTGETGSGKSSFINTLRGIGNEEEGAAKTGVVEVTMERHPYKHPNIPNVVFWDLPGIGSTNFPPNTYLEKMKFYEYDFFIIISATRFKKNDIDIAKAISMMKKEFYFVRTKVDSDITNEADGKPQTFDKEKVLQDIRLNCVNTFRENGIAEPPIFLLSNKNVCHYDFPVLMDKLISDLPIYKRHNFMVSLPNITDSVIEKKRQFLKQRIWLEGFAADLVNIIPSLTFLLDSDLETLKKSMKFYRTVFGVDETSLQRLARDWEIEVDQVEAMIKSPAVFKPTDEETIQERLSRYIQEFCLANGYLLPKNSFLKEIFYLKYYFLDMVT…
>tr|U5NG76|U5NG76_MUSMM Immunity-related GTPase family member m3 OS=Mus musculus molossinus OX=57486 GN=Irgm3 PE=4 SV=1
MANYLKRLISPWSKSMTAGESLYSSQNSSSPEVIEDIGKAVTEGNLQKVIGIVKDEIQSKSRYRVKIAVTGDSGNGMSSFINALRFIGHEEEDSAPTGVVRTTKKPACYSSDSHFPYVELWDLPGLGATAQSVESYLEEMQISTFDLIIIVASEQFSSNHVKLAITMQRMRKRFYVVWTKLDRDLSTSTFPEPQLLQSIQRNIRENLQQAQVRDPPLFLISCFSPSFHDFPELRNTLQKDIFSIRYRDPLEIISQVCDKCISNKAFSLKEDQMLMKDLEAAVSSEDDTANLERGLQTYQKLFGVDDGSLQQVARSTGRLEMGSRALQFQDLTKMDRRLELMMCFAVNKFLRVLESSWWYGLWNVVTRYFRHQRHKLVIEIVAENTKTSLRKALKDSVLP…
>tr|U5NG85|U5NG85_MUSMM Interferon gamma inducible protein 47 OS=Mus musculus molossinus OX=57486 GN=Irgd PE=4 SV=1
MDQFISAFLKGASENSFQQLAKEFLPQYSALISKAGGMLSPETLTGIHKALQEGNLSDVMSQIQKAISAAENAILEVAVIGQSGTGKSSFINALRGLGHEADESADVGTVETTMCKTPYQHPKYPKVIFWDLPGTGTPNFHEDTYLDQVGFANYDFFIIISSSRFSLNDALLAQKIKDAGKKFYFVRTKVDSDLYNEQKAKPIAFKKEKVLQQIRDYCVTNLIKTGVTEPRIFLISNLDLGTFDFPKLEETLLKELPGHKRHMFALLLPNISDASIELKKHFLREKIWLEALKSAAVSFIPFMTFFKGFDLPEQEQCLKDYRSYFGLDDQSIKEIAEKLGAPLADIKGELKCLDFWSLVKDNSIIAQATSAAEAFCAVKGGPESSAFQALKVYYRRTQF…
>XP_011247687.1 guanylate binding protein 6 isoform X1 [Mus musculus]
MAYFILLSVLFLLQHVISFNSFSLSLSLSLSLSLSLSLSVCVCVVSLHKRGAKRAGGRRAEGSLRRQQQLRTALGPVLWDQIHLRWQVAMTQPQMAPICLVENHNEQLSVNQEAIEILDKISQPVVVVAIVGLYRTGKSYLMNCLAGQNHGFPLGSTVQSQTKGIWMWCMPHPTKPEHTLVLLDTEGLGDVEKGDPKNDLWIFALSVLLSSTFIYNSMITINHQALEQLHYVTELTELIRAKSSPNPAGIKNSTEFVSFFPDFVWTVRDFMLELKLNGEDITSDDYLENALKLIPGDKPRMQASNSCRECIRLFFPNRKCFVFDRPTHDKELLQKLDSITEDQLDPKFQEVTKAFVSYIFTYAKIKTLKEGIKVTGNRLGILVTTYVNAINSGAVPCLD…
>XP_011247895.1 guanylate binding protein 8 isoform X5 [Mus musculus]
MTQPQMAPICLVENHNEHLSVNHEAIEILEKISQPVVVVAIVGLYRTGKSYLMNRLAGQNHGFPLGSTVQSQTKGIWMWCMPHPTKPEHTLVLLDTEGLGDVEKGDPKNDLWIFALSVLLSSTFIYNSMNTISHDSLEKLHYVTELTELIRAKSSPNPDGIKNSTEFVSFFPDFVWTVRDFMLELKLNGEDITSDEYLENALKLIPGYNPRVQASNSARECIRCFFPNRKSCFVFDRPTHDRELLQKLETISEDQLDLKFREETNAFVSYIFNYAKIKTLKEGIKVTGNGLGILVTTYVDAINSGAVPCVDDAVTTLAQRENSVAVQRAADHYSEQMVQRLSLPTDTLQELLDVHAACEKEAMAVFMEHSFKDENQQFLKKLVELIGEAKVLFLLKNEE…
>XP_021328428.1 guanylate-binding protein 6 [Danio rerio]
MDKPVCLINTDSDGKLYVQPAALQVLQQIQQPVVVVAVVGLYRTGKSYLMNHLAGKQTGFALGGTIESKTKGIWMWCVPHPTKTGTTLVLLDTEGLGDVEKGDSKHDTNIFCLAVLLSSTLVYNSRGTINNRAIEELQYVTELTECIKVKSSDEDVDDSTEFVKFFPSFIWSVRDFTLERKIDGKDATEDEYLEFALKLKPGTSKKITSFNLPRECIQKFFPTRTCFTFPFPTAPEKMSTLESLSPADLSTEFLEVTKRFCKFVFDKSEVKRLKDGHTVTGRVLGNLTKMYVNTISSGAVPCLENAVIAMAQIENVAATQEGLEVYQRGMEKVKCSFPLELEQVSSEHQRLSSKATQAFMARSFKDTDGKHLKVLEVG
